# Transcriptomic signatures of sex-specific nicotine sensitization and imprinting of self-administration in rats inform GWAS findings on human addiction phenotypes

**DOI:** 10.1101/2020.10.05.327155

**Authors:** Alena Kozlova, Robert R Butler, Siwei Zhang, Thomas Ujas, Hanwen Zhang, Stephan Steidl, Alan R. Sanders, Zhiping P. Pang, Paul Vezina, Jubao Duan

## Abstract

Rodents are frequently used to model drug addiction, yet their genetic relevance to human addictive behaviors especially the mounting genome-wide association study (GWAS) findings is poorly understood. Considering a possible gateway drug role of nicotine (NIC), we modeled NIC addiction, specifically NIC sensitization (SST) and self-administration (SA), in F1 progeny of inbred Envigo rats (F344/BN) and conducted integrative genomics analyses. We unexpectedly observed male-specific NIC SST and a parental effect of SA only present in paternal F344 crosses. Transcriptional profiling in the ventral tegmental area (VTA) and nucleus accumbens (NAc) core and shell further revealed sex and brain region-specific transcriptomic signatures of SST and SA. We found that genes associated with SST and SA were enriched for those related to synaptic processes, myelin sheath, and tobacco use disorder or chemdependency. Interestingly, SST-associated genes were often downregulated in male VTA but upregulated in female VTA, and strongly enriched for smoking GWAS risk variants, possibly explaining the male-specific SST. For SA, we found widespread region-specific allelic imbalance of expression (AIE), of which genes showing AIE bias towards paternal F344 alleles in NAc core were strongly enriched for SA-associated genes and for GWAS risk variants of smoking initiation, likely contributing to the parental effect of SA. The transcriptional signatures of sex-specific nicotine SST and SA suggest a mechanistic link between genes underlying these processes and human nicotine addiction, providing a resource for understanding the biology underlying the GWAS findings on human smoking and other addictive phenotypes.
