## Supplementary Tables 1-14 for "Transcriptomic signatures of sex-specific nicotine sensitization and imprinting of self-administration in rats inform GWAS findings on human addiction phenotypes": Supp table 3_Overlap_SST_male and female_VTA.xlsx

### Sheet: Sheet1
Supplementary Table 3. Overlapping genes associated with NIC SST between male and female VTA
Gene	Human orthologs	Chr	Smoking GWAS hit	baseMean_Mvta	log2FoldChange_Mvta	p_value	baseMean_Fvta	log2FoldChange_Fvta	p_value	Direction_change	Gene description
Slc18a3	SLC18A3	chr16		25.7849	-1.33191	0.0207905	45.0735	1.36816	0.0313255	male_VTA_down/female_VTA_up	vesicular acetylcholine transporter
Slc6a5	SLC6A5	chr1		156.46	-0.667403	0.0345349	258.905	1.08483	0.0462913	male_VTA_down/female_VTA_up	sodium- and chloride-dependent glycine transporter 2
Car10	CA10	chr10	SmkInit	186.133	-0.2798	0.00896671	225.363	0.545316	0.00188834	male_VTA_down/female_VTA_up	carbonic anhydrase-related protein 10 precursor
Camk1d	CAMK1D	chr17		272.691	-0.432867	0.00339303	312.735	0.542869	0.027873	male_VTA_down/female_VTA_up	calcium/calmodulin-dependent protein kinase type 1D
Slc7a14	SLC7A14	chr2		48.5904	-0.468418	0.0201271	51.1819	0.534589	0.0249862	male_VTA_down/female_VTA_up	probable cationic amino acid transporter
Rab3c	RAB3C	chr2		196.74	-0.356857	0.00456582	192.857	0.444894	0.017101	male_VTA_down/female_VTA_up	ras-related protein Rab-3C
Jazf1	JAZF1	chr4		121.458	-0.368172	0.00180911	117.22	0.438864	0.000106174	male_VTA_down/female_VTA_up	JAZF zinc finger 1
Chrm3	CHRM3	chr17		366.327	-0.323393	0.0399309	492.591	0.427018	0.0331793	male_VTA_down/female_VTA_up	muscarinic acetylcholine receptor M3
LOC100910130	FAM50A	chrX		458.152	-0.385423	0.0321114	454.078	0.38643	0.0120221	male_VTA_down/female_VTA_up	ChrX gene; family with sequence similarity 50, member A (Fam50a)
Scn8a	SCN8A	chr7		1031.45	-0.19162	0.0348187	1007.47	0.382549	0.0180445	male_VTA_down/female_VTA_up	sodium channel protein type 8 subunit alpha
Prox1	PROX1	chr13		400.845	-0.242805	0.0251938	409.773	0.37818	0.0259515	male_VTA_down/female_VTA_up	prospero homeobox protein 1
Stox2	STOX2	chr16		406.797	-0.355325	0.0219936	358.093	0.359404	0.0362376	male_VTA_down/female_VTA_up	storkhead-box protein 2
St8sia3	ST8SIA3	chr18		128.494	-0.293984	0.0323569	123.722	0.334433	0.0214688	male_VTA_down/female_VTA_up	alpha 2,8-sialyltransferase
Myt1l	MYT1L	chr6		313.304	-0.32445	0.014607	345.689	0.329943	0.027748	male_VTA_down/female_VTA_up	myelin transcription factor 1-like protein
Dlg2	DLG2	chr1		254.027	-0.328203	0.0269094	249.169	0.321819	0.0350121	male_VTA_down/female_VTA_up	disks large homolog 2
Brinp3	BRINP3	chr13		339.447	-0.238272	0.045926	368.282	0.307825	0.00188172	male_VTA_down/female_VTA_up	BMP/retinoic acid-inducible neural-specific protein 3 precursor
Tarsl2	TARSL2	chr1		150.02	-0.263709	0.026951	148.553	0.279991	0.0338126	male_VTA_down/female_VTA_up	threonine--tRNA ligase 2, cytoplasmic
Slc1a2	SLC1A2	chr3		313.407	-0.327105	0.00621924	303.756	0.274154	0.00294871	male_VTA_down/female_VTA_up	excitatory amino acid transporter 2
Syn2	SYN2	chr4		1667.29	-0.245529	0.0369323	1889.51	0.266182	0.028944	male_VTA_down/female_VTA_up	synapsin-2
Atp2b3	ATP2B3	chrX		1214.84	-0.163606	0.0200159	1320.87	0.241624	0.0154141	male_VTA_down/female_VTA_up	ChrX gene; plasma membrane calcium-transporting ATPase 3
LOC103693430	ATP5MD	chr10		467.558	-0.237501	0.0319913	415.517	0.230892	0.0222481	male_VTA_down/female_VTA_up	NA
Btbd3	BTBD3	chr3	CigDay	784.923	-0.254926	0.00915764	732.687	0.230128	0.014143	male_VTA_down/female_VTA_up	BTB/POZ domain-containing protein 3
Fgf12	FGF12	chr11		715.742	-0.225006	0.00346975	765.237	0.227	0.0242803	male_VTA_down/female_VTA_up	fibroblast growth factor 12
Ctnna2	CTNNA2	chr4	SmkInit	544.058	-0.295481	0.00106748	587.208	0.207913	0.00476244	male_VTA_down/female_VTA_up	catenin alpha-2
Armcx4	ARMCX4	chrX		948.532	-0.187463	0.0102621	1021	0.193745	0.00675699	male_VTA_down/female_VTA_up	ChrX gene; armadillo repeat-containing X-linked protein 4
Nudcd1	NUDCD1	chr7		262.888	-0.223446	0.0253864	297.566	0.181823	0.0210894	male_VTA_down/female_VTA_up	nudC domain-containing protein 1
Calm2	CALM1	chr6		15324.3	-0.14815	0.0110039	15468.4	0.16847	0.0196804	male_VTA_down/female_VTA_up	calmodulin-2
Copg2	COPG2	chr4		1342.75	-0.148303	0.0104563	1372.24	0.167659	0.0132264	male_VTA_down/female_VTA_up	coatomer subunit gamma-2
Rab6a	RAB6A	chr1		8839.81	-0.119917	0.00290973	9282.41	0.163171	0.0220105	male_VTA_down/female_VTA_up	ras-related protein Rab-6A
Rufy3	RUFY3	chr14		2492.35	-0.132111	0.0268096	2586.27	0.1487	0.0436537	male_VTA_down/female_VTA_up	protein RUFY3
Schip1	SCHIP1	chr2	SmkInit	2230.41	-0.129986	0.00950765	2305.59	0.137808	0.0153897	male_VTA_down/female_VTA_up	schwannomin interacting protein 1
Armcx3	ARMCX3	chrX		1543.8	-0.133239	0.0410886	1569.21	0.137641	0.0467222	male_VTA_down/female_VTA_up	ChrX gene; rmadillo repeat-containing X-linked protein 3
Mapk9	MAPK9	chr10		3910.72	-0.0990805	0.0425165	4034.18	0.134293	0.0361561	male_VTA_down/female_VTA_up	mitogen-activated protein kinase 9
Smarcc1	SMARCC1	chr8	SmkInit	477.104	-0.158747	0.0164653	466.86	0.127212	0.0413729	male_VTA_down/female_VTA_up	SWI/SNF complex subunit SMARCC1
Iars2	IARS2	chr13		970.509	-0.120642	0.0240141	937.78	0.115491	0.0353091	male_VTA_down/female_VTA_up	isoleucine--tRNA ligase, mitochondrial
Gpatch11	GPATCH11	chr6		983.021	-0.120138	0.0107145	1021.82	0.112396	0.0275729	male_VTA_down/female_VTA_up	G patch domain-containing protein 11
AABR07011951.1	HSPA8	chr2		3373.6	-0.278165	0.0108059	3147.21	0.353516	0.0468946	male_VTA_down/female_VTA_up	NA
AABR07015081.2	#N/A	chr14		24.0725	1.74517	0.00714758	84.0553	-1.77135	0.00367864	male_VTA_up/female_VTA_down
Tbx6	TBX6	chr1		23.6737	0.751777	0.00294929	28.841	-0.786161	0.00745465	male_VTA_up/female_VTA_down
Xirp1	XIRP1	chr8		71.5405	0.663758	0.0410479	60.2799	-0.784051	0.0161165	male_VTA_up/female_VTA_down
AABR07058464.1	#N/A	chr7		100.5	0.567997	0.0242801	74.9386	-0.769175	0.00579403	male_VTA_up/female_VTA_down
Tmem200b	TMEM200B	chr5		59.3624	0.506687	0.0306218	53.8979	-0.70721	0.0147828	male_VTA_up/female_VTA_down
Adamts15	ADAMTS15	chr8		582.677	0.539456	0.036189	490.331	-0.660145	0.0177214	male_VTA_up/female_VTA_down
LOC100911486	MEGF6	chr5		526.292	0.547173	0.0100232	385.652	-0.615444	0.0180615	male_VTA_up/female_VTA_down
Fmo1	FMO1	chr13		325.637	0.462404	0.0476959	278.995	-0.648886	0.0404926	male_VTA_up/female_VTA_down
Plscr1	PLSCR1	chr8		165.96	0.449022	0.0172832	152.533	-0.610459	0.00595527	male_VTA_up/female_VTA_down
Stab1	STAB1	chr16	SmkInit	498.719	0.49722	0.0299995	378.77	-0.545699	0.0407103	male_VTA_up/female_VTA_down
Col4a6	COL4A6	chrX		124.037	0.478717	0.0490162	93.0998	-0.54267	0.0223549	male_VTA_up/female_VTA_down
Hic1	HIC1	chr10	SmkInit	102.03	0.459869	0.00354549	77.9087	-0.54841	0.0341671	male_VTA_up/female_VTA_down
Anxa1	ANXA1	chr1		241.323	0.420645	0.0399856	199.247	-0.513696	0.0369826	male_VTA_up/female_VTA_down
Lama5	LAMA5	chr3		1134.76	0.364613	0.0148473	972.382	-0.549591	0.00938054	male_VTA_up/female_VTA_down
Akr1c19	#N/A	chr17		204.412	0.415542	0.023367	181.976	-0.452674	0.00403747	male_VTA_up/female_VTA_down
Rbpms2	RBPMS2	chr8		295.794	0.345967	0.0388953	280.041	-0.543417	0.00481366	male_VTA_up/female_VTA_down
Copz2	COPZ2	chr10		212.804	0.396895	0.0412711	183.355	-0.467742	0.0147526	male_VTA_up/female_VTA_down
Asgr2	ASGR2	chr10		137.139	0.347189	0.0436075	138.003	-0.512927	0.00659868	male_VTA_up/female_VTA_down
Gng11	GNG11	chr4		696.609	0.324708	0.039275	573.189	-0.507525	0.0190915	male_VTA_up/female_VTA_down
Nid2	NID2	chr15		643.892	0.408518	0.0117066	498.878	-0.399567	0.0128672	male_VTA_up/female_VTA_down
Ninl	NINL	chr3	SmkInit	207.979	0.431503	0.0314571	169.961	-0.37725	0.0376034	male_VTA_up/female_VTA_down
Vstm4	VSTM4	chr16		404.148	0.360185	0.0138453	326.608	-0.442406	0.0192359	male_VTA_up/female_VTA_down
Clec2g	#N/A	chr4		1200.56	0.297971	0.042903	1054.45	-0.500084	0.00889376	male_VTA_up/female_VTA_down
Six5	SIX5	chr1		177.369	0.336013	0.0197347	158.199	-0.407003	0.002484	male_VTA_up/female_VTA_down
Ajuba	AJUBA	chr15		293.91	0.306662	0.00807822	257.257	-0.445322	0.00173751	male_VTA_up/female_VTA_down
Eif4ebp1	EIF4EBP1	chr16		216.272	0.332759	0.0217039	224.983	-0.405514	0.00668431	male_VTA_up/female_VTA_down
Abcc6	ABCC6	chr1		341.649	0.323945	0.00810062	266.508	-0.413682	0.00344058	male_VTA_up/female_VTA_down
Dock6	DOCK6	chr8		753.573	0.322516	0.00502508	626.694	-0.407244	0.00926381	male_VTA_up/female_VTA_down
Bst2	BST2	chr16		272.683	0.308933	0.0394479	234.694	-0.423858	0.00999908	male_VTA_up/female_VTA_down
Ssc5d	SSC5D	chr1		1040.22	0.295816	0.0470507	856.423	-0.43465	0.0154898	male_VTA_up/female_VTA_down
Cmtm3	CMTM3	chr19		179.266	0.295015	0.0462419	155.08	-0.414939	0.0110388	male_VTA_up/female_VTA_down
Klra2	#N/A	chr4		115.013	0.254991	0.0414529	101.913	-0.47821	0.00280801	male_VTA_up/female_VTA_down
Spc24	SPC24	chr8		63.5671	0.309209	0.042293	64.6339	-0.385533	0.0471774	male_VTA_up/female_VTA_down
Adamts10	ADAMTS10	chr7		2097.51	0.310769	0.0372044	1839.93	-0.376108	0.0132002	male_VTA_up/female_VTA_down
Lyl1	LYL1	chr19		113.712	0.323527	0.0180636	90.2847	-0.339479	0.017613	male_VTA_up/female_VTA_down
Fcgrt	FCGRT	chr1		1500.11	0.278981	0.0447569	1323.97	-0.35447	0.0230314	male_VTA_up/female_VTA_down
Loxl3	LOXL3	chr4		139.547	0.280219	0.0359976	125.796	-0.34903	0.0160062	male_VTA_up/female_VTA_down
Dock8	DOCK8	chr1		263.858	0.275508	0.00704622	261.456	-0.354073	0.0111704	male_VTA_up/female_VTA_down
Id3	ID3	chr5		2011.3	0.240681	0.00388573	1720.81	-0.39032	0.00419507	male_VTA_up/female_VTA_down
Tmem140	TMEM140	chr4		163.472	0.258426	0.0239422	142.141	-0.36001	0.028965	male_VTA_up/female_VTA_down
Pgghg	PGGHG	chr1		224.629	0.278384	0.0267647	188.328	-0.332805	0.0419713	male_VTA_up/female_VTA_down
Pstpip1	PSTPIP1	chr8		113.52	0.234742	0.0405441	91.7455	-0.391473	0.0485574	male_VTA_up/female_VTA_down
Rrad	RRAD	chr19		155.692	0.228171	0.0182557	148.67	-0.383073	0.0136867	male_VTA_up/female_VTA_down
Trim47	AC087289.1	chr10		389.908	0.213605	0.0453507	371.95	-0.374243	0.00234404	male_VTA_up/female_VTA_down
Tcf7l1	TCF7L1	chr4		355.441	0.225718	0.0395331	301.259	-0.333122	0.0220617	male_VTA_up/female_VTA_down
Tmem51	TMEM51	chr5		435.87	0.229148	0.0284973	372.75	-0.320441	0.014973	male_VTA_up/female_VTA_down
Rarg	RARG	chr7		593.632	0.223312	0.0196583	567.659	-0.322528	0.0190939	male_VTA_up/female_VTA_down
Ikbke	IKBKE	chr13		233.113	0.253131	0.0266929	191.57	-0.282387	0.0363792	male_VTA_up/female_VTA_down
Efemp2	EFEMP2	chr1		877.611	0.249642	0.0404327	767.696	-0.261053	0.0468797	male_VTA_up/female_VTA_down
Tmem150a	TMEM150A	chr4		790.297	0.203811	0.0114372	706.043	-0.285881	0.00921056	male_VTA_up/female_VTA_down
Dhrs3	DHRS3	chr5		1150.11	0.17454	0.0189494	1111.35	-0.304764	0.010636	male_VTA_up/female_VTA_down
LOC100911766	TSPAN4	chr1		802.924	0.177606	0.0163508	806.263	-0.291785	0.00213501	male_VTA_up/female_VTA_down
Tmem86a	TMEM86A	chr1		365.073	0.232412	0.0140584	298.685	-0.215812	0.0196798	male_VTA_up/female_VTA_down
Fcer1g	FCER1G	chr13		685.678	0.204304	0.00495705	615.419	-0.242035	0.0205698	male_VTA_up/female_VTA_down
Vangl1	VANGL1	chr2		574.391	0.225157	0.0263872	490.022	-0.216442	0.0237826	male_VTA_up/female_VTA_down
Tyrobp	TYROBP	chr1		425.054	0.209669	0.0163349	382.759	-0.217438	0.0248319	male_VTA_up/female_VTA_down
Atp6v0e1	ATP6V0E1	chr10		1010.37	0.179541	0.0325506	991.878	-0.237227	0.0101501	male_VTA_up/female_VTA_down
Nbl1	NBL1	chr5		5376.76	0.16911	0.0375205	4612.86	-0.243335	0.00864723	male_VTA_up/female_VTA_down
Doc2g	#N/A	chr1		240.482	0.226828	0.0321021	215.895	-0.179326	0.0242303	male_VTA_up/female_VTA_down
RT1-CE4	#N/A	chr20		293.693	0.212068	0.0215697	274.21	-0.180617	0.00738622	male_VTA_up/female_VTA_down
Tpcn1	TPCN1	chr12		3950.63	0.1789	0.000423689	3643.94	-0.193561	0.0111322	male_VTA_up/female_VTA_down
Slc12a4	SLC12A4	chr19		1343.02	0.147291	0.0159945	1182.25	-0.19901	0.0194297	male_VTA_up/female_VTA_down
Orai3	ORAI3	chr1		439.087	0.16589	0.018875	429.223	-0.160189	0.0434372	male_VTA_up/female_VTA_down
Plod1	PLOD1	chr5		1492.22	0.122252	0.0440615	1341.55	-0.211648	0.008064	male_VTA_up/female_VTA_down
Ece1	ECE1	chr5		2227.95	0.14287	0.0365878	2167.58	-0.176837	0.0428036	male_VTA_up/female_VTA_down
Zfp36l2	ZFP36L2	chr6		1527.66	0.125252	0.0234514	1312.37	-0.188777	0.0137678	male_VTA_up/female_VTA_down
Aifm3	AIFM3	chr11		2539.52	0.150612	0.0258913	2347.44	-0.155704	0.0460119	male_VTA_up/female_VTA_down
Prkab1	PRKAB1	chr12		600.358	0.135814	0.0319535	544.177	-0.146068	0.0181414	male_VTA_up/female_VTA_down
Rplp1	RPLP1	chr8		14330.6	0.136531	0.0169114	14655.5	-0.143736	0.0198884	male_VTA_up/female_VTA_down
Rpl31	#N/A	chr9		3005.43	0.130975	0.033196	3265.54	-0.144616	0.00525395	male_VTA_up/female_VTA_down
Surf4	SURF4	chr3		2429.3	0.129562	0.0305409	2298.39	-0.109849	0.0302096	male_VTA_up/female_VTA_down
Shisa3	SHISA3	chr14		127.495	-0.469677	0.00699614	102.04	-0.593441	0.0423782	male_VTA_down/female_VTA_down
Tbccd1	TBCCD1	chr11		327.417	-0.184618	0.0458928	333.669	-0.134241	0.0285645	male_VTA_down/female_VTA_down
Tcf3	TCF3	chr7		655.488	-0.120183	0.0327652	659.012	-0.121115	0.0395345	male_VTA_down/female_VTA_down
Calr	CALR	chr19		11010	0.083474	0.0375593	10709.2	0.100869	0.0145049	male_VTA_up/female_VTA_up
Ip6k2	IP6K2	chr8	CigDay,SmkCes,SmkInit	1230.39	0.104652	0.0455965	1308.95	0.134465	0.0341287	male_VTA_up/female_VTA_up
Rai2	RAI2	chrX		240.163	0.259509	0.0287699	230.775	0.168488	0.0387131	male_VTA_up/female_VTA_up
Ube2u	UBE2U	chr5		14.6716	0.78751	0.0431514	21.1873	0.55865	0.0374002	male_VTA_up/female_VTA_up
