## Supplementary Tables 1-14 for "Transcriptomic signatures of sex-specific nicotine sensitization and imprinting of self-administration in rats inform GWAS findings on human addiction phenotypes": Supp table 5_Overlap_SA_Nac and SST_VTA.xlsx

### Sheet: Sheet1
Supplementary Table 5. Overlaping genes between SA NAc core and SST VTA.
Gene	chr	Smoking GWAS hit	SA_Nac_c_base	SA_Nac_c_Fold	p_value	SST_VTA_base	SST_VTA_Fold	p_value	Direction_change
Ccnt1	chr7		21.2203	1.64752	0.0184729	26.0492	-0.90609	0.00679514	SA_Nac_up/SST_VTA_down
Tnr	chr13	SmkInit,DrnkWk	155.237	0.839494	0.000149449	188.644	-0.59744	0.00298832	SA_Nac_up/SST_VTA_down
Stac2	chr10		1213.08	0.545282	0.000467401	1352.82	-0.560679	0.0346286	SA_Nac_up/SST_VTA_down
Slc4a4	chr14		213.049	0.428632	0.0377335	801.245	-0.458521	0.00688821	SA_Nac_up/SST_VTA_down
Dzank1	chr3		35.8711	0.884572	0.0219107	188.001	-0.452897	0.0133995	SA_Nac_up/SST_VTA_down
LOC108348175	chr1	SmkInit	253.655	0.332705	0.0354809	899.009	-0.424946	0.000355613	SA_Nac_up/SST_VTA_down
Rmnd5a	chr4		87.7051	0.499026	0.0383994	217.571	-0.421088	0.0110581	SA_Nac_up/SST_VTA_down
Kcnj10	chr13		93.2094	0.501512	0.0365777	634.462	-0.41923	0.00240137	SA_Nac_up/SST_VTA_down
Pex5l	chr2		230.14	0.422657	0.011346	693.558	-0.417827	0.00272732	SA_Nac_up/SST_VTA_down
Spred1	chr3		128.442	0.449056	0.0370022	185.862	-0.416561	0.00641068	SA_Nac_up/SST_VTA_down
RGD1563986	chr4		128.561	0.469815	0.0181116	331.928	-0.382239	0.00345331	SA_Nac_up/SST_VTA_down
Rasgef1b	chr14		227.772	0.398498	0.0176746	236.217	-0.381223	0.0390672	SA_Nac_up/SST_VTA_down
Foxn3	chr6		127.023	0.575287	0.0288872	545.174	-0.371353	0.0155151	SA_Nac_up/SST_VTA_down
Rprd1a	chr18		137.138	0.498712	0.00723588	216.358	-0.365261	0.000892669	SA_Nac_up/SST_VTA_down
Opcml	chr8		105.493	0.575922	0.0266812	138.118	-0.363478	0.0486191	SA_Nac_up/SST_VTA_down
Zfp106	chr3		739.182	0.47487	0.000540733	2166.12	-0.348521	0.00225688	SA_Nac_up/SST_VTA_down
Zfp488	chr16		50.0464	0.645026	0.0492304	156.28	-0.347432	0.00733275	SA_Nac_up/SST_VTA_down
Samd5	chr1		60.8334	0.896216	0.000593553	97.2182	-0.346262	0.00562869	SA_Nac_up/SST_VTA_down
Stard4	chr18		246.38	0.332908	0.0403793	359.534	-0.342721	0.00686646	SA_Nac_up/SST_VTA_down
Hipk3	chr3		190.44	0.415536	0.0126314	320.987	-0.333639	0.0125992	SA_Nac_up/SST_VTA_down
Uhmk1	chr13		286.493	0.426577	0.0094058	1233.11	-0.331965	0.0336	SA_Nac_up/SST_VTA_down
Atf2	chr3		282.367	0.442394	0.00935662	467.294	-0.32687	0.000360123	SA_Nac_up/SST_VTA_down
Nebl	chr17		259.562	0.289734	0.044978	413.677	-0.324941	0.0481056	SA_Nac_up/SST_VTA_down
Tppp	chr1		271.599	0.596246	0.00564589	846.126	-0.323016	0.00348892	SA_Nac_up/SST_VTA_down
Lpgat1	chr13		529.073	0.371346	0.00896838	1398.8	-0.317529	0.00733156	SA_Nac_up/SST_VTA_down
Prkce	chr6		467.941	0.363636	0.0110236	324.314	-0.307328	0.0318317	SA_Nac_up/SST_VTA_down
Efhd2	chr5		3273.15	0.24934	0.0147996	3604.83	-0.303374	0.0424334	SA_Nac_up/SST_VTA_down
Ctnna2	chr4	SmkInit	639.038	0.246607	0.0145234	544.058	-0.295481	0.00106748	SA_Nac_up/SST_VTA_down
LOC103694869	chrKL568418v1		96.8196	0.555799	0.0395219	432.599	-0.294171	0.00696792	SA_Nac_up/SST_VTA_down
Pten	chr1		404.214	0.23286	0.0406084	408.77	-0.283634	0.00612391	SA_Nac_up/SST_VTA_down
Rapgef4	chr3		2347.64	0.207624	0.0363212	1967.79	-0.2795	0.0079041	SA_Nac_up/SST_VTA_down
AABR07011951.1	chr2		1507.99	0.415948	0.000316554	3373.6	-0.278165	0.0108059	SA_Nac_up/SST_VTA_down
Ypel2	chr10		256.022	0.583806	0.000855491	334.457	-0.277726	0.00943947	SA_Nac_up/SST_VTA_down
Negr1	chr2	SmkInit	258.909	0.419824	0.0161148	305.899	-0.274939	0.043752	SA_Nac_up/SST_VTA_down
Gnai1	chr4		489.668	0.312187	0.00331635	865.8	-0.272779	0.00857108	SA_Nac_up/SST_VTA_down
Akap6	chr6		847.477	0.25394	0.00775646	1061.09	-0.26489	2.98e-05	SA_Nac_up/SST_VTA_down
Mobp	chr8		9076.94	0.324555	0.00444357	30450.4	-0.264639	0.00685131	SA_Nac_up/SST_VTA_down
Ppp1r16b	chr3		718.69	0.477635	2.822e-05	1592	-0.262479	0.0208813	SA_Nac_up/SST_VTA_down
Eml1	chr6		976.521	0.21801	0.0212266	1993.39	-0.260812	0.0079502	SA_Nac_up/SST_VTA_down
Sema7a	chr8		1463.11	0.365277	8.43764e-06	1925.86	-0.259258	0.047319	SA_Nac_up/SST_VTA_down
Abi2	chr9		476.904	0.251987	0.0360289	462.516	-0.256388	0.0183056	SA_Nac_up/SST_VTA_down
Clmn	chr6		218.5	0.306917	0.0382045	646.452	-0.256126	0.0323994	SA_Nac_up/SST_VTA_down
Dtna	chr18		166.507	0.372023	0.0271417	288.018	-0.254367	0.0315299	SA_Nac_up/SST_VTA_down
Spock1	chr17		830.769	0.429218	2.70524e-05	1828.2	-0.253009	0.00838193	SA_Nac_up/SST_VTA_down
rnf141	chr1		219.721	0.500992	0.00215485	546.998	-0.248879	0.00820357	SA_Nac_up/SST_VTA_down
Map6d1	chr11		325.67	0.471769	0.00234	770.432	-0.247521	0.00745201	SA_Nac_up/SST_VTA_down
Tgfa	chr4		1002.2	0.225158	0.00752423	1588.06	-0.245537	0.0155184	SA_Nac_up/SST_VTA_down
Trak2	chr9		8929.57	0.126148	0.0339623	14144.5	-0.243797	0.0133448	SA_Nac_up/SST_VTA_down
Rgmb	chr1		169.681	0.438333	0.00481797	465.244	-0.24185	0.0315403	SA_Nac_up/SST_VTA_down
Enpp4	chr9		1318.32	0.251254	0.00937008	2726.89	-0.238748	0.0155805	SA_Nac_up/SST_VTA_down
Wasf3	chr12	DrnkWk	434.043	0.422822	0.00617309	1243.91	-0.238634	0.0143447	SA_Nac_up/SST_VTA_down
Brinp3	chr13		609.966	0.228796	0.0307345	339.447	-0.238272	0.045926	SA_Nac_up/SST_VTA_down
Bend6	chr9		2326.68	0.153574	0.0237595	3125.44	-0.237467	0.0195205	SA_Nac_up/SST_VTA_down
Mtpn	chr4		760.442	0.507827	0.000349505	759.361	-0.236263	0.0306956	SA_Nac_up/SST_VTA_down
Agap1	chr9		1232.67	0.212215	0.014188	2289.8	-0.235573	0.0015421	SA_Nac_up/SST_VTA_down
Klf9	chr1		777.795	0.212656	0.0319036	513.159	-0.234364	0.0368947	SA_Nac_up/SST_VTA_down
Tf	chr8	CigDay,SmkCes,SmkInit,DrnkWk	13581.6	0.270537	0.0173468	41322.3	-0.228642	0.00603083	SA_Nac_up/SST_VTA_down
Iqsec1	chr4		2257.07	0.234736	0.00083846	3635.34	-0.227638	0.00843781	SA_Nac_up/SST_VTA_down
Mbp	chr18		161879	0.205048	0.0481319	468168	-0.227287	0.0307454	SA_Nac_up/SST_VTA_down
Crk	chr10		225.837	0.477791	0.00113131	489.171	-0.224819	0.0388881	SA_Nac_up/SST_VTA_down
Sema4d	chr17		1761.46	0.275036	0.00229799	4627.84	-0.218069	0.0447763	SA_Nac_up/SST_VTA_down
Ppm1l	chr2		1594.36	0.211207	0.0227394	1770.22	-0.217909	0.00410641	SA_Nac_up/SST_VTA_down
Fam168a	chr1	SmkInit	1742.2	0.405756	1.4635e-05	3469.55	-0.213264	0.0163489	SA_Nac_up/SST_VTA_down
Pacs2	chr6		2889.97	0.253569	0.00580875	8066.92	-0.211185	0.0191705	SA_Nac_up/SST_VTA_down
Tmcc2	chr13		5836.04	0.144748	0.0168593	6891.96	-0.200926	0.0217758	SA_Nac_up/SST_VTA_down
Prkar2a	chr8	CigDay,SmkCes	292.254	0.331411	0.0485215	554.478	-0.199545	0.041798	SA_Nac_up/SST_VTA_down
Tm9sf3	chr1		569.098	0.242693	0.0197387	1007.75	-0.198102	0.0231342	SA_Nac_up/SST_VTA_down
Akt3	chr13		481.863	0.286068	0.0192792	543.915	-0.196691	0.0118516	SA_Nac_up/SST_VTA_down
Hepacam	chr8		465.186	0.340217	0.00442842	863.754	-0.190085	0.00803751	SA_Nac_up/SST_VTA_down
Gatm	chr3		3400.25	0.155373	0.0477277	5907.68	-0.188777	0.00780751	SA_Nac_up/SST_VTA_down
Tspyl4	chr20		689.139	0.452031	0.000246021	1737.35	-0.188307	0.0443464	SA_Nac_up/SST_VTA_down
Ero1a	chr15		508.004	0.194829	0.048981	883.098	-0.185689	0.0109956	SA_Nac_up/SST_VTA_down
Dpy19l1	chr8		2076.34	0.24763	0.00630327	4018.43	-0.184339	0.0206261	SA_Nac_up/SST_VTA_down
Map4	chr8		8653.25	0.1818	0.00181147	16175.9	-0.18283	0.00343753	SA_Nac_up/SST_VTA_down
Cntn1	chr7		1123.65	0.207577	0.0449012	3587.1	-0.178233	0.0138019	SA_Nac_up/SST_VTA_down
Plekhm2	chr5		2650.52	0.163355	0.0194398	3259.97	-0.175262	0.0330952	SA_Nac_up/SST_VTA_down
Tp53inp2	chr3		3726.64	0.176974	0.00160496	7833.96	-0.174912	0.0164392	SA_Nac_up/SST_VTA_down
AABR07028769.1	chr17		2040.36	0.190906	0.0305629	4380.73	-0.174441	0.0334676	SA_Nac_up/SST_VTA_down
Scd2	chr1		58719.8	0.180282	0.00449712	132970	-0.168624	0.00881301	SA_Nac_up/SST_VTA_down
Senp2	chr11		524.281	0.280885	0.0103372	486.261	-0.168344	0.0433847	SA_Nac_up/SST_VTA_down
Chst2	chr8		2254.31	0.175201	0.0383139	1350.81	-0.167256	0.00858217	SA_Nac_up/SST_VTA_down
Kif1c	chr10		5284.16	0.180087	0.0483328	11994.2	-0.16638	0.0241115	SA_Nac_up/SST_VTA_down
Tmod2	chr8		427.713	0.41164	0.000620081	851.976	-0.166133	0.00658458	SA_Nac_up/SST_VTA_down
Sptbn1	chr14		7122.83	0.173068	0.00918563	9788.09	-0.165385	0.0017607	SA_Nac_up/SST_VTA_down
G4	chr20		489.295	0.213794	0.0339973	510.582	-0.161805	0.0339884	SA_Nac_up/SST_VTA_down
Ttbk1	chr9		1832.23	0.181714	0.0331924	1312.03	-0.159187	0.0362727	SA_Nac_up/SST_VTA_down
Ptpn11	chr12	SmkInit	8916.38	0.218114	0.00544841	14947.8	-0.156873	0.03049	SA_Nac_up/SST_VTA_down
Actr2	chr14		1254.11	0.306844	0.00518074	1364.09	-0.148295	0.0302125	SA_Nac_up/SST_VTA_down
Lancl2	chr4		610.344	0.21765	0.0266117	520.641	-0.147293	0.0494649	SA_Nac_up/SST_VTA_down
Clcn4	chrX		1913.59	0.192591	0.0296435	1934.24	-0.146634	0.039216	SA_Nac_up/SST_VTA_down
Smox	chr3		1295.21	0.228697	0.00262631	2680.06	-0.137101	0.0406872	SA_Nac_up/SST_VTA_down
Snx27	chr2		3047.01	0.171093	0.00759041	4205.49	-0.129364	0.0326292	SA_Nac_up/SST_VTA_down
Tomm40l	chr13		607.985	0.262418	0.0227371	771.379	-0.129022	0.0462466	SA_Nac_up/SST_VTA_down
Mvb12b	chr3		5277.9	0.199022	0.00104669	7274.8	-0.127871	0.0171411	SA_Nac_up/SST_VTA_down
Ankh	chr2		2009.8	0.213761	0.00755262	2227.22	-0.117811	0.042932	SA_Nac_up/SST_VTA_down
Ntrk2	chr17		9506.82	0.139736	0.0475627	13013.4	-0.108997	0.0291792	SA_Nac_up/SST_VTA_down
Atxn2	chr12	DrnkWk	1146.85	0.160412	0.0478488	1367.54	-0.103436	0.00526131	SA_Nac_up/SST_VTA_down
AABR07015081.2	chr14		21.6972	-1.70223	0.0079928	24.0725	1.74517	0.00714758	SA_Nac_down/SST_VTA_up
Magix	chrX		17.3449	-1.55556	0.00179227	14.8131	0.698077	0.037869	SA_Nac_down/SST_VTA_up
Plagl1	chr1		70.5976	-1.23835	0.00126323	115.736	0.533349	0.0278577	SA_Nac_down/SST_VTA_up
Anxa1	chr1		66.4674	-0.797714	0.0016816	241.323	0.420645	0.0399856	SA_Nac_down/SST_VTA_up
Ltbp2	chr6		78.5829	-0.517733	0.0367975	89.9881	0.620671	0.0355306	SA_Nac_down/SST_VTA_up
Rreb1	chr17		1703.38	-0.387198	0.0078908	419.096	0.325789	0.0368992	SA_Nac_down/SST_VTA_up
Echdc2	chr5		431.534	-0.311487	0.0127911	87.8901	0.360284	0.0228572	SA_Nac_down/SST_VTA_up
Arhgap6	chrX		570.004	-0.423654	0.000592576	151.565	0.250923	0.0414564	SA_Nac_down/SST_VTA_up
Nnat	chr3		11347.1	-0.279296	0.00043905	30212.9	0.252597	0.013253	SA_Nac_down/SST_VTA_up
Efemp2	chr1		674.187	-0.219071	0.033801	877.611	0.249642	0.0404327	SA_Nac_down/SST_VTA_up
Rfx1	chr19		1565.64	-0.229848	0.00885916	653.459	0.187361	0.0210855	SA_Nac_down/SST_VTA_up
Rbm3	chrX		3477.14	-0.269648	6.02663e-05	1556.48	0.155599	0.0346332	SA_Nac_down/SST_VTA_up
Gtpbp4	chr17		1267.65	-0.255443	0.0027096	808.508	0.11819	0.0463465	SA_Nac_down/SST_VTA_up
Acin1	chr15		6079.45	-0.157592	0.011897	3996.77	0.140389	0.0321723	SA_Nac_down/SST_VTA_up
Plcg1	chr3		10323.9	-0.151083	0.012279	5687.02	0.111421	0.033535	SA_Nac_down/SST_VTA_up
Wnk3	chrX		51.8427	-1.73437	5.24939e-08	65.9256	-0.593749	0.0362125	SA_Nac_down/SST_VTA_down
Sytl5	chrX		27.8905	-0.950109	0.0196423	17.4533	-0.884406	0.0137568	SA_Nac_down/SST_VTA_down
AABR07031494.1	chr18		86.2308	-0.586145	0.00783638	70.3136	-0.446441	0.0155119	SA_Nac_down/SST_VTA_down
Mbnl1	chr2		86.2546	-0.555266	0.024141	177.561	-0.39934	0.0145383	SA_Nac_down/SST_VTA_down
Tmem168	chr4		120.034	-0.5368	0.0174977	118.494	-0.289831	0.025357	SA_Nac_down/SST_VTA_down
Phf20l1	chr7		508.679	-0.497383	0.00880599	194.995	-0.215229	0.0329021	SA_Nac_down/SST_VTA_down
Arfgef3	chr1		106.543	-0.482238	0.022532	133.25	-0.397299	0.0337789	SA_Nac_down/SST_VTA_down
Eml5	chr6		533.568	-0.361783	0.0225084	241.408	-0.345224	0.0293944	SA_Nac_down/SST_VTA_down
Tsga10	chr9		244.802	-0.355155	0.0384956	156.731	-0.299493	0.0436844	SA_Nac_down/SST_VTA_down
Grm5	chr1		264.539	-0.326041	0.0378801	59.5936	-0.484557	0.0165514	SA_Nac_down/SST_VTA_down
Ano3	chr3		3648.63	-0.287822	0.00492593	222.253	-0.699666	0.0116746	SA_Nac_down/SST_VTA_down
Mctp1	chr2	SmkInit	758.724	-0.284949	0.0345865	78.4055	-0.357808	0.00942841	SA_Nac_down/SST_VTA_down
Lrrk2	chr7		1924.84	-0.236266	0.0101314	304.312	-0.2198	0.0171458	SA_Nac_down/SST_VTA_down
Ank3	chr20		5296.26	-0.185458	0.0189707	3557.61	-0.238344	0.0077984	SA_Nac_down/SST_VTA_down
Ece1	chr5		1701.62	0.183112	0.0425245	2227.95	0.14287	0.0365878	SA_Nac_up/SST_VTA_up
Resp18	chr9		1993.44	0.219311	0.0470745	4293.2	0.198175	0.0407643	SA_Nac_up/SST_VTA_up
Slc12a7	chr1		260.945	0.396058	0.0236834	447.202	0.42691	0.0247081	SA_Nac_up/SST_VTA_up
P4ha3	chr1		46.5253	0.70906	0.0225516	33.1049	0.484002	0.0433377	SA_Nac_up/SST_VTA_up
