## Supplementary Tables 1-14 for "Transcriptomic signatures of sex-specific nicotine sensitization and imprinting of self-administration in rats inform GWAS findings on human addiction phenotypes": Supp table 6_Overlap_SA_VTA and SST_VTA.xlsx

### Sheet: Sheet1
Supplementary Table 6. Overlaping genes between SA VTA and SST VTA males.
Gene	chr	Smoking GWAS hit	SA_VTA_baseMean	SA_VTA_Log2Foldchange	SA_VTA_p_value	SST_VTA_baseMean	SST_VTA_Log2Foldchange	SST_VTA_p_value	Direction_change
Art4	4		83.1881	-0.708064	0.0230447	70.6673	-0.542345	0.00191446	SA_VTA_down/SST_VTA_down
Tecta	8		355.649	-0.522691	0.0128258	308.615	-0.386482	0.00183177	SA_VTA_down/SST_VTA_down
Grm8	4		203.779	-0.469758	0.0168154	243.304	-0.752329	0.00199643	SA_VTA_down/SST_VTA_down
Rassf4	4		765.121	-0.40172	0.0102155	784.555	-0.464735	0.00453595	SA_VTA_down/SST_VTA_down
Ranbp6	1		295.756	-0.399628	0.0175603	294.714	-0.256321	0.0149589	SA_VTA_down/SST_VTA_down
Fgf12	11		720.788	-0.37913	0.0207407	715.742	-0.225006	0.00346975	SA_VTA_down/SST_VTA_down
Kif5b	17		1558.57	-0.365315	0.040834	1585.73	-0.428671	0.019147	SA_VTA_down/SST_VTA_down
Chst2	8		1298.69	-0.350111	0.0363005	1350.81	-0.167256	0.00858217	SA_VTA_down/SST_VTA_down
AABR07038849.1	X		425.305	-0.348394	0.0303771	428.265	-0.23212	0.0103257	SA_VTA_down/SST_VTA_down
Snap25	3		26796.5	-0.348046	0.00357987	26465.6	-0.201149	0.0414424	SA_VTA_down/SST_VTA_down
Brinp3	13		354.595	-0.346287	0.044713	339.447	-0.238272	0.045926	SA_VTA_down/SST_VTA_down
Srd5a1	1		1606.93	-0.324206	0.0469398	1533.99	-0.240015	0.00378245	SA_VTA_down/SST_VTA_down
Sucla2	15		3331.57	-0.320663	0.00214542	3207.59	-0.159392	0.0464635	SA_VTA_down/SST_VTA_down
Yae1	17		792.408	-0.313857	0.0351499	719.42	-0.194461	0.0475951	SA_VTA_down/SST_VTA_down
Mrpl47	2		373.849	-0.310616	0.0436451	355.985	-0.182072	0.0301123	SA_VTA_down/SST_VTA_down
Eif5a2	2		2714.99	-0.305863	0.0310889	2579.93	-0.216118	0.0280028	SA_VTA_down/SST_VTA_down
Sqle	7		1845.48	-0.298728	0.0035975	1853.16	-0.151184	0.0234746	SA_VTA_down/SST_VTA_down
Ncald	7		8077.75	-0.29064	0.0440335	8196.97	-0.174724	0.03362	SA_VTA_down/SST_VTA_down
Acat2	1		1531.84	-0.276681	0.0208862	1589.95	-0.140433	0.0397852	SA_VTA_down/SST_VTA_down
Tmem229b	6		1864.33	-0.275559	0.0109662	2003.14	-0.276885	0.0370955	SA_VTA_down/SST_VTA_down
Map9	2		1504.59	-0.256316	0.0172886	1408.3	-0.128888	0.0392775	SA_VTA_down/SST_VTA_down
Nsf	10	SmkInit	12714	-0.250588	0.0348838	13072.6	-0.250854	0.0280814	SA_VTA_down/SST_VTA_down
Cyp51	4		5404.59	-0.240481	0.0259918	5682.48	-0.149757	0.0322559	SA_VTA_down/SST_VTA_down
Wdr7	18		2705.59	-0.235862	0.0273056	2699.23	-0.126702	0.0490031	SA_VTA_down/SST_VTA_down
Fam210a	18		1374.87	-0.229015	0.0210807	1300.66	-0.171936	0.0330483	SA_VTA_down/SST_VTA_down
Vps41	17		1857.31	-0.222345	0.0431608	1779.28	-0.192621	0.00312532	SA_VTA_down/SST_VTA_down
Pafah1b1	10		12673.1	-0.193306	0.0330459	11796.1	-0.158601	0.0297035	SA_VTA_down/SST_VTA_down
Actr6	7		621.043	-0.252058	0.0353558	569.85	0.125331	0.0188802	SA_VTA_down/SST_VTA_up
Atp11a	16		3961.26	0.332818	0.0116714	3618.27	-0.142251	0.0377677	SA_VTA_up/SST_VTA_down
Clmn	6		685.917	0.493021	0.00660596	646.452	-0.256126	0.0323994	SA_VTA_up/SST_VTA_down
Ypel2	10		318.485	0.513357	0.0467276	334.457	-0.277726	0.00943947	SA_VTA_up/SST_VTA_down
Pdzd2	2		377.584	0.571845	0.0120603	405.194	-0.383127	0.0358341	SA_VTA_up/SST_VTA_down
LOC103694857	1		974.437	0.640598	0.0282125	815.233	-0.342714	0.0498705	SA_VTA_up/SST_VTA_down
Atp2b3	X		1440.55	0.64722	0.00185537	1214.84	-0.163606	0.0200159	SA_VTA_up/SST_VTA_down
Cdh23	20		218.738	0.680544	0.0405426	211.033	-0.598215	0.037713	SA_VTA_up/SST_VTA_down
Abhd2	1		289.321	0.685188	0.00678716	257.716	-0.381399	0.0387391	SA_VTA_up/SST_VTA_down
Slc31a1	5		478.276	0.716883	0.0123832	390.031	-0.170897	0.0366515	SA_VTA_up/SST_VTA_down
Tmem72	4		341.725	2.87071	0.0291702	63.1972	-2.26331	0.00589025	SA_VTA_up/SST_VTA_down
Ybx1	5		2658.38	0.218718	0.0373681	2494.01	0.158715	0.0330778	SA_VTA_up/SST_VTA_up
Usp36	10		1071.13	0.230653	0.0478789	1015.27	0.16885	0.0198672	SA_VTA_up/SST_VTA_up
Arhgef1	1		2561.87	0.25648	0.0217508	2473.66	0.147597	0.0208742	SA_VTA_up/SST_VTA_up
Npr2	5		1663.31	0.260957	0.0231316	1636.85	0.112565	0.0452247	SA_VTA_up/SST_VTA_up
Slx4	10		1510.25	0.2692	0.0213086	1511.08	0.155194	0.0370327	SA_VTA_up/SST_VTA_up
Col11a2	20		8492.79	0.277719	0.0165914	7731.67	0.187805	0.0350843	SA_VTA_up/SST_VTA_up
Setd1a	1		1794.09	0.284026	0.0300788	1700.15	0.141694	0.0264287	SA_VTA_up/SST_VTA_up
Nfrkb	8		1636.62	0.300129	0.019103	1586.25	0.147946	0.0262723	SA_VTA_up/SST_VTA_up
Smad3	8	SmkInit	647.267	0.314732	0.0265932	592.284	0.237969	0.0281847	SA_VTA_up/SST_VTA_up
Bicra	1		839.054	0.330826	0.0118214	826.766	0.156219	0.0337045	SA_VTA_up/SST_VTA_up
Gtf2ird1	12		801.278	0.333042	0.0290064	708.968	0.274735	0.00197318	SA_VTA_up/SST_VTA_up
Ppt2	20		721.077	0.336931	0.0270467	753.015	0.146212	0.0149602	SA_VTA_up/SST_VTA_up
Adcy6	7		2363.13	0.3519	0.00431451	2345.01	0.138003	0.0322301	SA_VTA_up/SST_VTA_up
Zfp142	9		2569.91	0.366869	9.62644e-05	2435.52	0.156146	0.0289262	SA_VTA_up/SST_VTA_up
Adamts10	7		1942.65	0.377819	0.0478865	2097.51	0.310769	0.0372044	SA_VTA_up/SST_VTA_up
Svil	17		728.373	0.382067	0.0187158	784.144	0.32072	0.00897091	SA_VTA_up/SST_VTA_up
Mbd6	7		2757.5	0.392291	0.00353946	2439.44	0.175353	0.0139781	SA_VTA_up/SST_VTA_up
RT1-CE4	20		328.308	0.410213	0.0265037	293.693	0.212068	0.0215697	SA_VTA_up/SST_VTA_up
Dnmbp	1		292.861	0.411138	0.02482	297.148	0.247568	0.0092159	SA_VTA_up/SST_VTA_up
Plekhg2	1		794.9	0.424747	0.0220111	715.716	0.269239	0.0166313	SA_VTA_up/SST_VTA_up
Rreb1	17		454.746	0.427723	0.00977016	419.096	0.325789	0.0368992	SA_VTA_up/SST_VTA_up
Rfx1	19		629.616	0.447071	0.0133771	653.459	0.187361	0.0210855	SA_VTA_up/SST_VTA_up
Dock6	8		700.068	0.450388	0.0374105	753.573	0.322516	0.00502508	SA_VTA_up/SST_VTA_up
Aifm3	11		2421.13	0.472238	0.0257255	2539.52	0.150612	0.0258913	SA_VTA_up/SST_VTA_up
Il18bp	1		237.571	0.493284	0.033338	214.396	0.17729	0.0253718	SA_VTA_up/SST_VTA_up
Ikbke	13		251.051	0.49559	0.0336448	233.113	0.253131	0.0266929	SA_VTA_up/SST_VTA_up
Rarg	7		571.835	0.496276	0.00585802	593.632	0.223312	0.0196583	SA_VTA_up/SST_VTA_up
Clec2g	4		1275.56	0.499517	0.0189615	1200.56	0.297971	0.042903	SA_VTA_up/SST_VTA_up
Kirrel1	2		947.339	0.506416	0.0138827	946.845	0.234942	0.0170272	SA_VTA_up/SST_VTA_up
Ninl	3	SmkInit	206.778	0.534591	0.0489492	207.979	0.431503	0.0314571	SA_VTA_up/SST_VTA_up
Cdkn1a	20		373.563	0.588604	0.0415038	342.46	0.196383	0.0289398	SA_VTA_up/SST_VTA_up
Slc12a4	19		1513.83	0.597547	0.0092171	1343.02	0.147291	0.0159945	SA_VTA_up/SST_VTA_up
AABR07058464.1	7		100.052	0.656357	0.0492174	100.5	0.567997	0.0242801	SA_VTA_up/SST_VTA_up
LOC100911486	5		469.553	0.709155	0.0203039	526.292	0.547173	0.0100232	SA_VTA_up/SST_VTA_up
Elmo3	19		152.247	0.721322	0.0469787	143.155	0.342305	0.017657	SA_VTA_up/SST_VTA_up
Slc12a7	1		497.123	0.781525	0.00546935	447.202	0.42691	0.0247081	SA_VTA_up/SST_VTA_up
AABR07073181.1	5		121.656	1.11936	0.00591689	134.318	0.557473	0.0386615	SA_VTA_up/SST_VTA_up
Eps8l2	1		296.878	1.13016	0.00194534	217.242	0.428363	0.013657	SA_VTA_up/SST_VTA_up
Ccdc114	1		155.545	1.39141	0.00413118	111.253	0.424219	0.0100273	SA_VTA_up/SST_VTA_up
