## Supplementary Tables 1-14 for "Transcriptomic signatures of sex-specific nicotine sensitization and imprinting of self-administration in rats inform GWAS findings on human addiction phenotypes": Supp table 7_STRING_Enrichment_of_Overlap_SA_VTA_down and SST_VTA_down.xlsx

### Sheet: Sheet1
Supplementary Table 7. STRING Protein Enrichment of 27 Gene Overlap Between SA VTA down and SST VTA down
Term ID	term description	observed gene count	background gene count	false discovery rate	matching proteins in your network (IDs)	matching proteins in your network (labels)	Ontology type
GO:0000235	astral microtubule	2	7	0.0121	ENSP00000310593,ENSP00000380378	MAP9,PAFAH1B1	GO Component
GO:0043209	myelin sheath	4	157	0.0121	ENSP00000254976,ENSP00000274192,ENSP00000367923,ENSP00000381293	NSF,SNAP25,SRD5A1,SUCLA2	GO Component
GO:0097458	neuron part	9	1449	0.0121	ENSP00000254442,ENSP00000254976,ENSP00000274192,ENSP00000307078,ENSP00000310593,ENSP00000344173,ENSP00000356432,ENSP00000380378,ENSP00000381293	BRINP3,GRM8,KIF5B,MAP9,NSF,PAFAH1B1,SNAP25,SRD5A1,WDR7	GO Component
GO:0031090	organelle membrane	12	3337	0.0233	ENSP00000003100,ENSP00000254976,ENSP00000259569,ENSP00000265896,ENSP00000274192,ENSP00000295822,ENSP00000307911,ENSP00000309457,ENSP00000379256,ENSP00000380378,ENSP00000381293,ENSP00000417602	CHST2,CYP51A1,EIF5A2,MRPL47,NCALD,NSF,PAFAH1B1,RANBP6,SNAP25,SQLE,SRD5A1,VPS41	GO Component
GO:0043005	neuron projection	7	1142	0.0233	ENSP00000254976,ENSP00000274192,ENSP00000307078,ENSP00000310593,ENSP00000356432,ENSP00000380378,ENSP00000381293	BRINP3,KIF5B,MAP9,NSF,PAFAH1B1,SNAP25,SRD5A1	GO Component
GO:0030426	growth cone	3	159	0.038	ENSP00000254976,ENSP00000307078,ENSP00000380378	KIF5B,PAFAH1B1,SNAP25	GO Component
GO:0005871	kinesin complex	2	52	0.0406	ENSP00000307078,ENSP00000380378	KIF5B,PAFAH1B1	GO Component
GO:0012505	endomembrane system	13	4347	0.0406	ENSP00000003100,ENSP00000254442,ENSP00000254976,ENSP00000259569,ENSP00000265896,ENSP00000274192,ENSP00000295822,ENSP00000307911,ENSP00000309457,ENSP00000356432,ENSP00000379256,ENSP00000380378,ENSP00000381293	BRINP3,CHST2,CYP51A1,EIF5A2,NCALD,NSF,PAFAH1B1,RANBP6,SNAP25,SQLE,SRD5A1,VPS41,WDR7	GO Component
GO:0036477	somatodendritic compartment	5	731	0.0406	ENSP00000254976,ENSP00000274192,ENSP00000356432,ENSP00000380378,ENSP00000381293	BRINP3,NSF,PAFAH1B1,SNAP25,SRD5A1	GO Component
GO:1904115	axon cytoplasm	2	46	0.0406	ENSP00000307078,ENSP00000380378	KIF5B,PAFAH1B1	GO Component
GO:0015631	tubulin binding	5	344	0.0132	ENSP00000307078,ENSP00000309457,ENSP00000310593,ENSP00000379256,ENSP00000380378	KIF5B,MAP9,NCALD,PAFAH1B1,VPS41	GO Function
GO:0008017	microtubule binding	4	253	0.027	ENSP00000307078,ENSP00000309457,ENSP00000310593,ENSP00000380378	KIF5B,MAP9,PAFAH1B1,VPS41	GO Function
GO:0017075	syntaxin-1 binding	2	20	0.027	ENSP00000254976,ENSP00000381293	NSF,SNAP25	GO Function
GO:0016709	oxidoreductase activity, acting on paired donors, with incorporation or reduction of molecular oxygen, NAD(P)H as one donor, and incorporation of one atom of oxygen	2	34	0.0407	ENSP00000003100,ENSP00000265896	CYP51A1,SQLE	GO Function
GO:0006694	steroid biosynthetic process	4	126	0.0172	ENSP00000003100,ENSP00000265896,ENSP00000274192,ENSP00000356015	ACAT2,CYP51A1,SQLE,SRD5A1	GO Process
GO:0006695	cholesterol biosynthetic process	3	41	0.0172	ENSP00000003100,ENSP00000265896,ENSP00000356015	ACAT2,CYP51A1,SQLE	GO Process
GO:1905150	regulation of voltage-gated sodium channel activity	2	3	0.0172	ENSP00000307078,ENSP00000413496	FGF12,KIF5B	GO Process
GO:0021766	hippocampus development	3	75	0.0251	ENSP00000274192,ENSP00000307078,ENSP00000380378	KIF5B,PAFAH1B1,SRD5A1	GO Process
GO:0051650	establishment of vesicle localization	4	218	0.0287	ENSP00000254976,ENSP00000307078,ENSP00000380378,ENSP00000381293	KIF5B,NSF,PAFAH1B1,SNAP25	GO Process
GO:0008090	retrograde axonal transport	2	16	0.029	ENSP00000307078,ENSP00000380378	KIF5B,PAFAH1B1	GO Process
GO:0008203	cholesterol metabolic process	3	109	0.0337	ENSP00000003100,ENSP00000265896,ENSP00000356015	ACAT2,CYP51A1,SQLE	GO Process
GO:0051642	centrosome localization	2	25	0.0396	ENSP00000307078,ENSP00000380378	KIF5B,PAFAH1B1	GO Process
GO:0010765	positive regulation of sodium ion transport	2	30	0.0455	ENSP00000307078,ENSP00000413496	FGF12,KIF5B	GO Process
GO:0016050	vesicle organization	4	318	0.0455	ENSP00000254976,ENSP00000309457,ENSP00000380378,ENSP00000381293	NSF,PAFAH1B1,SNAP25,VPS41	GO Process
GO:0045026	plasma membrane fusion	2	33	0.05	ENSP00000254976,ENSP00000381293	NSF,SNAP25	GO Process
hsa00100	Steroid biosynthesis	2	19	0.0105	ENSP00000003100,ENSP00000265896	CYP51A1,SQLE	KEGG Pathway
hsa00640	Propanoate metabolism	2	32	0.0139	ENSP00000356015,ENSP00000367923	ACAT2,SUCLA2	KEGG Pathway
hsa04721	Synaptic vesicle cycle	2	61	0.0315	ENSP00000254976,ENSP00000381293	NSF,SNAP25	KEGG Pathway
