## Supplementary Tables 1-14 for "Transcriptomic signatures of sex-specific nicotine sensitization and imprinting of self-administration in rats inform GWAS findings on human addiction phenotypes": Supp table 11_Overlap_SA_Nac_up and AIE_Nac_Dec Literature.xlsx

### Sheet: Sheet1
Supplementary Table 11. Literature Search of 22 Gene Overlap Between SA NAc core up and AIE NAc core Decreasing Ref Fraction
Gene	PMIDs	Description	GWAS Smoking Hit
Nipal3	PMID: 19738379	sex specific neural dysfunction in males
Unc5b	PMID: 26116534; PMID: 27856613	Dorsal horn interneuron-derived Netrin-4 contributes to spinal sensitization in chronic pain via Unc5B; Netrin-1 induces the migration of Schwann cells via p38 MAPK and PI3K-Akt signaling pathway mediated by the UNC5B receptor
Serinc5	PMID: 16120614, PMID: 23979607	myelination
Cntn2	PMID: 29777776, PMID: 29165835; PMID: 23518707	contactin2 important in myelination, ortical myoclonic tremor and epilepsy, sensorimotor circuits
Mobp	PMID: 31183926, PMID: 19683076, PMID: 23116876	myelin-associated oligodendrocytic basic protein
Slc7a5	PMID: 27912058	Impaired Amino Acid Transport at the Blood Brain Barrier Is a Cause of Autism Spectrum Disorder
Slc39a7	PMID: 27347040	Long-term expression of zinc transporters in hippocampus following penicillin-induced developmental seizures
Kcnq2	PMID: 20437616	KCNQ2-related disorders represent a continuum of overlapping neonatal epileptic phenotypes; voltage-gated potassium channel subunits	SmkCes
Hyou1	PMID: 19801575; PMID: 17116640	HYOU1/ORP150, an exchange factor that works in parallel to SIL1, prevents ER stress and rescues neurodegeneration; dopamine toxicity
Thy1		May play a role in cell-cell or cell-ligand interactions during synaptogenesis and other events in the brain, myelination
Enpp4	PMID: 30157312	Genome-wide Association Study and Identification of Chromosomal Enhancer Maps in Multiple Brain Regions Related to Autism Spectrum Disorder
Rph3A	PMID: 26679993, PMID: 31518901;PMID: 17877635	Linking NMDA Receptor Synaptic Retention to Synaptic Plasticity and Cognition; rabphilin 3a in sensory-motor cortex in Huntington's disease Loss of SNAP-25 and rabphilin 3a in sensory-motor cortex in Huntington's disease	SmkInit
Rapgef4	PMID: 26390815, PMID: 31059774	Loss of EPAC2 Alters Dendritic Spine Morphology and Inhibitory Synapse Density , involved in cAMP-mediated signal transduction through activation of the Ras-like small GTPase Rap
Sbf1	PMID: 28005197; PMID: 23749797	Demyelination; SBF1 mutations associated with autosomal recessive axonal neuropathy with cranial nerve involvement; Charcot-Marie-Tooth disease type 4B3
Prkar1b	PMID: 24722252, PMID: 25108559	Pathological accumulation of intermediate filaments can be observed in neurodegenerative disorders
Elmo1	PMID: 21460837; PMID: 31521773	Neuronal development and migration
Tp53inp2	PMID: 30853298	Deletion of Tp53inp2 inhibits axon growth in vivo;Tp53inp2 transcript interacts with the nerve growth factor (NGF) receptor TrkA
No Notable Cognitive Disease or Myelination Hits
Ift22
Nudt9	PMID: 30467180	Mainly diabetes
Dkk3
Zbtb9		>>>	SmkInit
Tcf25
Genes with meanREF_FRACdiff < -0.1 in NAc AND upregulated in SA NAc
