## Supplementary Tables 1-14 for "Transcriptomic signatures of sex-specific nicotine sensitization and imprinting of self-administration in rats inform GWAS findings on human addiction phenotypes": Supp table 12_STRING_Enrichment_of_Overlap_SA_Nac_up and AIE_Nac_Dec.xlsx

### Sheet: Sheet1
Supplementary Table 12. STRING Protein Enrichment of 22 Gene Overlap Between SA NAc core up and AIE NAc core Decreasing Ref Fraction
Term ID	term description	observed gene count	background gene count	false discovery rate	matching proteins in your network (IDs)	matching proteins in your network (labels)	Ontology type
GO:0043209	myelin sheath	4	157	0.0045	ENSP00000284240,ENSP00000312293,ENSP00000330633,ENSP00000426237	CNTN2,MOBP,SERINC5,THY1	GO Component
GO:0044304	main axon	3	67	0.005	ENSP00000284240,ENSP00000330633,ENSP00000352035	CNTN2,KCNQ2,THY1	GO Component
GO:0033268	node of Ranvier	2	15	0.0085	ENSP00000330633,ENSP00000352035	CNTN2,KCNQ2	GO Component
GO:0019911	structural constituent of myelin sheath	2	10	0.0423	ENSP00000312293,ENSP00000380958	MBP,MOBP	GO Function
KW-0116	cAMP-binding	2	17	0.0193	ENSP00000380271,ENSP00000385749	PRKAR1B,RAPGEF4	UniProt Keyword
