## Supplementary Tables 1-14 for "Transcriptomic signatures of sex-specific nicotine sensitization and imprinting of self-administration in rats inform GWAS findings on human addiction phenotypes": Table 1_Top-ranking SST and SA genes associated with smoking GWAS phenotypes.xlsx

### Sheet: Sheet1
Table 1. Top-ranking sensitization (SST) VTA and self-administration (SA) NAc core DE genes associated with smoking GWAS phenotypes
Gene_set	Gene_ID	Chr	Gene_symbol	Human Symbol	log2FoldChange	p_value	Smoking GWAS	qPCR_confirm
SST VTA	ENSRNOG00000024825	13	Fam163a	FAM163A	-0.728933	0.0128165	SmkInit	n.t.
	ENSRNOG00000002468	13	Tnr	TNR	-0.59744	0.00298832	SmkInit,DrnkWk	n.t.
	ENSRNOG00000000237	10	RGD1310429	C17orf75	-0.565631	0.00392622	SmkInit	n.t.
	ENSRNOG00000038068	15	Pcdh9	PCDH9	-0.487969	0.00187448	SmkInit	n.t.
	ENSRNOG00000050220	6	Nrxn1	NRXN1	-0.465031	0.00351335	SmkInit	n.t.
	ENSRNOG00000048297	1	LOC108348175	QKI	-0.424946	0.000355613	SmkInit	n.t.
	ENSRNOG00000005369	3	Kcnj3	KCNJ3	-0.406182	0.00823323	SmkInit	n.t.
	ENSRNOG00000013282	2	Mctp1	MCTP1	-0.357808	0.00942841	SmkInit	n.t.
	ENSRNOG00000006003	4	Ctnna2	CTNNA2	-0.295481	0.00106748	SmkInit	yes
	ENSRNOG00000013875	9	Fbxl17	FBXL17	-0.284304	0.000581105	SmkInit	no
	ENSRNOG00000002626	10	Car10	CA10	-0.2798	0.00896671	SmkInit	n.t.
	ENSRNOG00000008088	3	Btbd3	BTBD3	-0.254926	0.00915764	CigDay	n.t.
	ENSRNOG00000048898	12	Wasf3	WASF3	-0.238634	0.0143447	DrnkWk	n.t.
	ENSRNOG00000002875	13	Klhl20	KLHL20	-0.234391	0.00236451	SmkInit,DrnkWk	n.t.
	ENSRNOG00000010185	9	RGD1306941	C2orf69	-0.19852	0.00630709	SmkInit	n.t.
	ENSRNOG00000004901	6	Slc4a1ap	SLC4A1AP	-0.180675	0.00298845	DrnkWk	n.t.
	ENSRNOG00000037437	12	Golga3	GOLGA3	-0.178296	0.00819163	SmkInit	n.t.
	ENSRNOG00000003276	10	Myo1d	MYO1D	-0.174583	0.0139124	SmkInit	n.t.
	ENSRNOG00000020076	1	Borcs7	BORCS7, BORCS7-ASMT	-0.167416	0.00330942	SmkInit	n.t.
	ENSRNOG00000009276	2	Schip1	SCHIP1, IQCJ-SCHIP1	-0.129986	0.00950765	SmkInit	n.t.
	ENSRNOG00000002855	14	Rfc1	RFC1	-0.125387	0.013813	DrnkWk	n.t.
	ENSRNOG00000001009	12	Bri3	BRI3	0.120738	0.0116988	SmkInit	n.t.
	ENSRNOG00000005298	6	Zfp513	ZNF513	0.174884	0.00265803	DrnkWk	n.t.
	ENSRNOG00000007102	3	Acss1	ACSS1	0.181623	0.0131045	DrnkWk	n.t.
	ENSRNOG00000019741	16	Isyna1	ISYNA1	0.207204	0.00469699	SmkInit	n.t.
	ENSRNOG00000001501	1	Snrpa	SNRPA	0.228365	0.00386454	CigDay,SmkCes	n.t.
	ENSRNOG00000017560	3	Mdk	MDK	0.245894	0.00217487	SmkInit	n.t.
	ENSRNOG00000047867	8	Klhdc8b	KLHDC8B	0.324353	6.19001e-05	CigDay,SmkCes	yes
	ENSRNOG00000028036	8	Adamts7	ADAMTS7	0.448483	0.00470813	CigDay	n.t.
	ENSRNOG00000046405	10	Hic1	HIC1	0.459869	0.00354549	SmkInit	n.t.
SA NAc core	ENSRNOG00000002468	13	Tnr	TNR	0.839494	0.000149449	SmkInit,DrnkWk	n.t.
	ENSRNOG00000018873	1	Fam168a	FAM168A	0.405756	1.4635e-05	SmkInit	yes
	ENSRNOG00000000593	20	Rev3l	REV3L	-0.471032	5.29879e-05	SmkInit	yes
	ENSRNOG00000018153	8	Rbm5	RBM5	-0.241195	6.01014e-05	SmkInit	n.t.
	ENSRNOG00000061845	4	Cttnbp2	CTTNBP2	-0.330034	9.92754e-05	SmkInit	yes
	ENSRNOG00000059715	14	Cc2d2a	CC2D2A	-0.325056	0.00016236	SmkInit	n.t.
	ENSRNOG00000014689	10	Zbtb4	ZBTB4	0.474313	0.000340947	SmkInit	n.t.
	ENSRNOG00000026277	3	Zc3h6	ZC3H6	-0.485318	0.000346626	SmkInit	n.t.
